# MIR17HG Expression Is Transcriptionally Regulated by PAX3::FOXO1 and MYCN and is Necessary for Oncogenic Activity in Fusion-Positive Rhabdomyosarcoma

**DOI:** 10.1101/2025.11.21.689335

**Authors:** Shabir Zargar, Pawan Kumar Raut, Hana Kim, Rachel A. Hoffman, Benjamin Z. Stanton, Frederic G. Barr

## Abstract

Alveolar rhabdomyosarcoma (RMS), an aggressive pediatric soft tissue cancer, is driven by the oncogenic fusion transcription factor PAX3::FOXO1 (P3F) or PAX7::FOXO1. In a subset of fusion-positive (FP)-RMS cases, amplification of the *MIR17HG* locus leads to overexpression of the miR-17-92 cluster of microRNAs (miRNAs). However, miR-17-92 is also highly expressed in FP-RMS tumors lacking this amplification, suggesting alternative regulatory mechanisms. Here, we show that P3F and MYCN cooperatively drive miR-17-92 expression in FP-RMS. CRISPR/Cas9-mediated knockout of *P3F* or *MYCN* in FP-RMS cell lines substantially reduced miR-17-92 expression. Using a human myoblast line or low P3F FP-RMS variant with inducible P3F or MYCN expression, P3F or MYCN alone induces minimal to low miR-17-92 expression whereas introduction of both MYCN and P3F leads to robust activation of the miR-17-92 cluster and acquisition of oncogenic phenotypes. Chromatin immunoprecipitation sequencing (ChIP-seq) revealed a P3F binding motif located 1.84 Mb upstream of the *MIR17HG* promoter. CRISPR-mediated deletion of this region in the myoblast system resulted in marked reduction of miR-17-92 expression and impaired oncogenic transformation. Functional inhibition of mature miRNAs of this cluster in FP-RMS cells using miRNA-sponge constructs suppressed proliferation and transformation. In the myoblast model system, transduction studies with exogenous miR-17-92 or miRNA-sponge expression constructs indicated that miR-17-92 is necessary but not sufficient for oncogenic transformation. Together, these findings establish a cooperative transcriptional axis in FP-RMS involving P3F and MYCN that activates *MIR17HG* through a distal regulatory element, thereby contributing to oncogenic behavior and uncovering a novel mechanistic vulnerability.
