## Supplemental table for "MIR17HG Expression Is Transcriptionally Regulated by PAX3::FOXO1 and MYCN and is Necessary for Oncogenic Activity in Fusion-Positive Rhabdomyosarcoma"

### Sheet: qPCR primer sequences 
NAME OF PRIMERS	SEQUENCE OF PRIMERS FROM 5' TO 3' END
RNU6 (SL)	GTCGTATCCAGTGCAGGGTCCGAGGTATTCGCACTGGATACGACAAAAATATGG
RNU6 (FP)	GCGGCGGCGCAAGGATGACACG
miR-17-5p (SL)	GTCGTATCCAGTGCAGGGTCCGAGGTATTCGCACTGGATACGACCTACCTGCACTGT
miR-17-5p (FP)	GCGGCGGCAAAGTGCTTACAGTG
miR-18-5p (SL)	GTCGTATCCAGTGCAGGGTCCGAGGTATTCGCACTGGATACGACCTATCTGCACTA
miR-18-5p (FP)	GCGGCGGTAAGGTGCATCTAGTG
miR-19a-3p (SL)	GTCGTATCCAGTGCAGGGTCCGAGGTATTCGCACTGGATACGACTCAGTTTTGC
miR-19a-3p (FP)	GCGGCGGTGTGCAAATCTATGC
miR-20-5p (SL)	GTCGTATCCAGTGCAGGGTCCGAGGTATTCGCACTGGATACGACCTACCTGCAC
miR-20-5p (FP)	GCGGCGGTAAAGTGCTTATAGTGC
miR-19b1-3p (SL)	GTCGTATCCAGTGCAGGGTCCGAGGTATTCGCACTGGATACGACCGTTTTGACT
miR-19b1-3p (FP)	GCGGCGGGCATGGATTTGCACA
miR-92a-3p (SL)	GTCGTATCCAGTGCAGGGTCCGAGGTATTCGCACTGGATACGACACAGGCCGGG
miR-92a-3p (FP)	GCGGCGGTATTGCACTTGTCC
Universal (RP)	ATCCAGTGCAGGGTCCGAGG
18S RNA (FP)	CTTAGAGGGACAAGTGGCG
18S RNA (RP)	ACGCTGAGCCAGTCAGTGTA
pri-miR-17-92 (FP)	TGTGTCAATCCATTTGGGAGAGGCC
pri-miR-17-92 (RP)	GGC AAT CAT AAC CAA CCA TCC AAC TAG C
MIR17HG (FP)	TTC TCC ACA GTG ACC ACG TCG A
MIR17HG (RP)	ACA AGG CCC TCA GTA CCT CC
Abbreviations
Stem-Loop	(SL)
Forward Primer	(FP)
Reverse Primer	(RP)
